# Exploring the metabolic landscape of pancreatic ductal adenocarcinoma cells using genome-scale metabolic modeling

**DOI:** 10.1101/2021.07.14.452356

**Authors:** Mohammad Mazharul Islam, Andrea Goertzen, Pankaj K. Singh, Rajib Saha

## Abstract

Pancreatic ductal adenocarcinoma (PDAC) is a major research focus due to its poor therapy response and dismal prognosis. PDAC cells adapt their metabolism efficiently to the environment to which they are exposed, often relying on diverse fuel sources depending on availability. Since traditional experimental techniques appear exhaustive in the search for a viable therapeutic strategy against PDAC, in this study, a highly curated and omics-informed genome-scale metabolic model of PDAC was reconstructed using patient-specific transcriptomic data. From the analysis of the model-predicted metabolic changes, several new metabolic functions were explored as potential therapeutic targets against PDAC in addition to the already known metabolic hallmarks of pancreatic cancer. Significant downregulation in the peroxisomal fatty acid beta oxidation pathway reactions, flux modulation in the carnitine shuttle system, and upregulation in the reactive oxygen species detoxification pathway reactions were observed. These unique metabolic traits of PDAC were then correlated with potential drug combinations that can be repurposed for targeting genes with poor prognosis in PDAC. Overall, these studies provide a better understanding of the metabolic vulnerabilities in PDAC and will lead to novel effective therapeutic strategies.

**Author summary:** Pancreatic ductal adenocarcinoma (PDAC) is the most common type of pancreatic cancer, with late diagnosis, early metastasis, insufficient therapy response, and very low survival rates. Due to these challenges associated with the diagnosis and treatment of PDAC, it has been a research area of interest. With the goal of understanding the metabolic reprogramming in proliferating PDAC cells, we reconstructed healthy and PDAC models by incorporating patient transcriptomic data into a genome-scale global human metabolic model. Comparing the metabolic flux space for the reactions in the two context-specific models, we identified significantly divergent pathways in PDAC. These results allowed us to further investigate growth-limiting genes in PDAC and identify potential drug combinations that can be repositioned for treatment of PDAC.
