## Supplementary information 1 for "Exploring the metabolic landscape of pancreatic ductal adenocarcinoma cells using genome-scale metabolic modeling": Supplementary information 1.xlsx

### Sheet: DEG
gene	log2(FC)	Gene name	Gene description
ENSG00000002587	2.15213	HS3ST1	heparan sulfate-glucosamine 3-sulfotransferase 1
ENSG00000004478	0.979027	FKBP4	FKBP prolyl isomerase 4
ENSG00000004779	0.486275	NDUFAB1	NADH:ubiquinone oxidoreductase subunit AB1
ENSG00000005075	0.704555	POLR2J	RNA polymerase II subunit J
ENSG00000006534	1.93008	ALDH3B1	aldehyde dehydrogenase 3 family member B1
ENSG00000008300	1.55245	CELSR3	cadherin EGF LAG seven-pass G-type receptor 3
ENSG00000008394	1.02764	MGST1	microsomal glutathione S-transferase 1
ENSG00000011009	0.81737	LYPLA2	lysophospholipase 2
ENSG00000015520	1.26564	NPC1L1	NPC1 like intracellular cholesterol transporter 1
ENSG00000023330	1.03848	ALAS1	5'-aminolevulinate synthase 1
ENSG00000034152	0.840369	MAP2K3	mitogen-activated protein kinase kinase 3
ENSG00000035687	0.53197	ADSS	adenylosuccinate synthase 2
ENSG00000052802	1.54314	MSMO1	methylsterol monooxygenase 1
ENSG00000054179	1.97224	ENTPD2	ectonucleoside triphosphate diphosphohydrolase 2
ENSG00000060140	2.57436	STYK1	serine/threonine/tyrosine kinase 1
ENSG00000060656	1.34258	PTPRU	protein tyrosine phosphatase receptor type U
ENSG00000064270	1.59157	ATP2C2	ATPase secretory pathway Ca2+ transporting 2
ENSG00000065518	0.68633	NDUFB4	NADH:ubiquinone oxidoreductase subunit B4
ENSG00000065621	0.868903	GSTO2	glutathione S-transferase omega 2
ENSG00000066322	0.650859	ELOVL1	ELOVL fatty acid elongase 1
ENSG00000067225	1.04189	OIP3, PK3, PKM2, THBP1	pyruvate kinase M1/2
ENSG00000068438	0.614545	FTSJ1	FtsJ RNA 2'-O-methyltransferase 1
ENSG00000069849	0.969359	ATP1B3	ATPase Na+/K+ transporting subunit beta 3
ENSG00000070501	0.949055	POLB	DNA polymerase beta
ENSG00000070526	1.95793	ST6GALNAC1	ST6 N-acetylgalactosaminide alpha-2,6-sialyltransferase 1
ENSG00000071462	0.725746	MERM1	BUD23 rRNA methyltransferase and ribosome maturation factor
ENSG00000072274	1.18697	TFRC	transferrin receptor
ENSG00000072310	0.736863	SREBF1	sterol regulatory element binding transcription factor 1
ENSG00000073756	1.9517	PTGS2	prostaglandin-endoperoxide synthase 2
ENSG00000074416	1.54291	MGLL	monoglyceride lipase
ENSG00000079462	0.815133	PAFAH1B3	platelet activating factor acetylhydrolase 1b catalytic subunit 3
ENSG00000080031	1.50506	PTPRH	protein tyrosine phosphatase receptor type H
ENSG00000084207	1.1742	GSTP1	glutathione S-transferase pi 1
ENSG00000085871	1.19941	MGST2	microsomal glutathione S-transferase 2
ENSG00000086232	0.571881	EIF2AK1	eukaryotic translation initiation factor 2 alpha kinase 1
ENSG00000086544	1.0619	ITPKC	inositol-trisphosphate 3-kinase C
ENSG00000087253	0.819982	LPCAT2	lysophosphatidylcholine acyltransferase 2
ENSG00000088002	2.50797	SULT2B1	sulfotransferase family 2B member 1
ENSG00000088826	1.11087	SMOX	spermine oxidase
ENSG00000090013	0.756552	BLVRB	biliverdin reductase B
ENSG00000090020	1.28642	SLC9A1	solute carrier family 9 member A1
ENSG00000090971	0.86473	NAT14	N-acetyltransferase 14 (putative)
ENSG00000095380	0.648834	NANS	N-acetylneuraminate synthase
ENSG00000095596	4.00396	CYP26A1	cytochrome P450 family 26 subfamily A member 1
ENSG00000099194	1.92371	SCD	stearoyl-CoA desaturase
ENSG00000099795	0.484291	NDUFB7	NADH:ubiquinone oxidoreductase subunit B7
ENSG00000099797	0.635674	TECR	trans-2,3-enoyl-CoA reductase
ENSG00000100075	0.634953	SLC25A1	solute carrier family 25 member 1
ENSG00000100605	0.644205	ITPK1	inositol-tetrakisphosphate 1-kinase
ENSG00000100714	0.479127	MTHFD1	methylenetetrahydrofolate dehydrogenase, cyclohydrolase and formyltetrahydrofolate synthetase 1
ENSG00000100983	0.766099	GSS	glutathione synthetase
ENSG00000100994	1.15488	PYGB	glycogen phosphorylase B
ENSG00000101187	2.5502	SLCO4A1	solute carrier organic anion transporter family member 4A1
ENSG00000101213	2.78162	PTK6	protein tyrosine kinase 6
ENSG00000101276	1.2118		solute carrier family 52 member 3
ENSG00000101444	0.548675	AHCY	adenosylhomocysteinase
ENSG00000101464	0.494898	PIGU	phosphatidylinositol glycan anchor biosynthesis class U
ENSG00000101782	1.24351	RIOK3	RIO kinase 3
ENSG00000102100	1.04362	SLC35A2	solute carrier family 35 member A2
ENSG00000102144	0.997545	PGK1	phosphoglycerate kinase 1
ENSG00000102225	0.585696	CDK16	cyclin dependent kinase 16
ENSG00000102312	0.688169	PORCN	porcupine O-acyltransferase
ENSG00000102572	0.768834	STK24	serine/threonine kinase 24
ENSG00000102882	1.11589	MAPK3	mitogen-activated protein kinase 3
ENSG00000103044	2.1696	HAS3	hyaluronan synthase 3
ENSG00000103266	0.31252	STUB1	STIP1 homology and U-box containing protein 1
ENSG00000104522	2.24298	TSTA3	tissue specific transplantation antigen P35B
ENSG00000104524	1.07928
ENSG00000104549	1.5925	SQLE	squalene epoxidase
ENSG00000104812	0.467768	GYS1	glycogen synthase 1
ENSG00000104823	0.925176	ECH1	enoyl-CoA hydratase 1
ENSG00000105220	1.11732	GPI	glucose-6-phosphate isomerase
ENSG00000105258	0.621146	POLR2I	RNA polymerase II subunit I
ENSG00000105281	1.32984	SLC1A5	solute carrier family 1 member 5
ENSG00000105355	0.719637	PLIN3	perilipin 3
ENSG00000105568	0.639073	PPP2R1A	protein phosphatase 2 scaffold subunit Aalpha
ENSG00000105650	2.49463	PDE4C	phosphodiesterase 4C
ENSG00000105701	0.419067	FKBP8	FKBP prolyl isomerase 8
ENSG00000105854	0.975146	PON2	paraoxonase 2
ENSG00000105976	1.36067	MET	MET proto-oncogene, receptor tyrosine kinase
ENSG00000106105	0.432293
ENSG00000106258	1.57928	CYP3A5	cytochrome P450 family 3 subfamily A member 5
ENSG00000106302	4.02446	HYAL4	hyaluronidase 4
ENSG00000106384	3.78042	MOGAT3	monoacylglycerol O-acyltransferase 3
ENSG00000106397	1.02888	PLOD3	procollagen-lysine,2-oxoglutarate 5-dioxygenase 3
ENSG00000106628	0.479191	POLD2	DNA polymerase delta 2, accessory subunit
ENSG00000106636	0.317244	YKT6	YKT6 v-SNARE homolog
ENSG00000107819	1.07274	SFXN3	sideroflexin 3
ENSG00000108106	1.49624	UBE2S	ubiquitin conjugating enzyme E2 S
ENSG00000108242	1.43371	CYP2C18	cytochrome P450 family 2 subfamily C member 18
ENSG00000109452	1.17073	INPP4B	inositol polyphosphate-4-phosphatase type II B
ENSG00000109854	1.06655	HTATIP2	HIV-1 Tat interactive protein 2
ENSG00000110619	0.589127
ENSG00000110628	1.79527	SLC22A18	solute carrier family 22 member 18
ENSG00000110717	0.372429	NDUFS8	NADH:ubiquinone oxidoreductase core subunit S8
ENSG00000111261	1.27013	MANSC1	MANSC domain containing 1
ENSG00000111640	1.23293	GAPDH	glyceraldehyde-3-phosphate dehydrogenase
ENSG00000111669	1.01211	TPI1	triosephosphate isomerase 1
ENSG00000111674	1.50019	ENO2	enolase 2
ENSG00000112699	1.04566	GMDS	GDP-mannose 4,6-dehydratase
ENSG00000114956	0.749098	DGUOK	deoxyguanosine kinase
ENSG00000115159	0.772697	GPD2	glycerol-3-phosphate dehydrogenase 2
ENSG00000115616	2.18837	SLC9A2	solute carrier family 9 member A2
ENSG00000115641	1.4897	FHL2	four and a half LIM domains 2
ENSG00000115884	2.25264	SDC1	syndecan 1
ENSG00000116106	1.88654	EPHA4	EPH receptor A4
ENSG00000116120	0.627924	FARSB	phenylalanyl-tRNA synthetase subunit beta
ENSG00000116353	0.603886	MECR	mitochondrial trans-2-enoyl-CoA reductase
ENSG00000117266	0.984172	CDK18	cyclin dependent kinase 18
ENSG00000117308	1.73994	GALE	UDP-galactose-4-epimerase
ENSG00000117394	2.85938	SLC2A1	solute carrier family 2 member 1
ENSG00000117411	0.641315	B4GALT2	beta-1,4-galactosyltransferase 2
ENSG00000117650	1.62195	NEK2	NIMA related kinase 2
ENSG00000118298	0.926167	CA14	carbonic anhydrase 14
ENSG00000118705	0.359629	RPN2	ribophorin II
ENSG00000119514	1.5566	GALNT12	polypeptide N-acetylgalactosaminyltransferase 12
ENSG00000119782	1.09433	FKBP1B	FKBP prolyl isomerase 1B
ENSG00000120875	0.801313	DUSP4	dual specificity phosphatase 4
ENSG00000121578	0.988896	B4GALT4	beta-1,4-galactosyltransferase 4
ENSG00000121900	1.29682	TMEM54	transmembrane protein 54
ENSG00000123689	1.55246	G0S2	G0/G1 switch 2
ENSG00000124155	0.587583	PIGT	phosphatidylinositol glycan anchor biosynthesis class T
ENSG00000124172	0.815595
ENSG00000124356	0.468442	STAMBP	STAM binding protein
ENSG00000125356	0.530132	NDUFA1	NADH:ubiquinone oxidoreductase subunit A1
ENSG00000125505	0.922831	MBOAT7	membrane bound O-acyltransferase domain containing 7
ENSG00000125651	0.249369	GTF2F1	general transcription factor IIF subunit 1
ENSG00000126267	0.804827	COX6B1	cytochrome c oxidase subunit 6B1
ENSG00000126368	2.03626	NR1D1	nuclear receptor subfamily 1 group D member 1
ENSG00000126432	0.780263	PRDX5	peroxiredoxin 5
ENSG00000126522	1.14936	ASL	argininosuccinate lyase
ENSG00000127564	1.19116	PKMYT1	protein kinase, membrane associated tyrosine/threonine 1
ENSG00000127884	0.601302	ECHS1	enoyl-CoA hydratase, short chain 1
ENSG00000127948	0.56018	POR	cytochrome p450 oxidoreductase
ENSG00000128050	0.705732	PAICS	phosphoribosylaminoimidazole carboxylase and phosphoribosylaminoimidazolesuccinocarboxamide synthase
ENSG00000128268	1.15138	MGAT3	beta-1,4-mannosyl-glycoprotein 4-beta-N-acetylglucosaminyltransferase
ENSG00000128311	0.95426	TST	thiosulfate sulfurtransferase
ENSG00000130164	2.04271	LDLR	low density lipoprotein receptor
ENSG00000130175	0.242135	PRKCSH	protein kinase C substrate 80K-H
ENSG00000130669	1.49444	PAK4	p21 (RAC1) activated kinase 4
ENSG00000130725	0.68254	UBE2M	ubiquitin conjugating enzyme E2 M
ENSG00000130821	2.57744	SLC6A8	solute carrier family 6 member 8
ENSG00000130822	1.22451	PNCK	pregnancy up-regulated nonubiquitous CaM kinase
ENSG00000131069	0.8589	ACSS2	acyl-CoA synthetase short chain family member 2
ENSG00000131174	0.682508	COX7B	cytochrome c oxidase subunit 7B
ENSG00000131653	0.599778	TRAF7	TNF receptor associated factor 7
ENSG00000131844	0.459249	MCCC2	methylcrotonoyl-CoA carboxylase 2
ENSG00000133135	1.38854	RNF128	ring finger protein 128
ENSG00000133328	2.10901	PLAAT2	phospholipase A and acyltransferase 2
ENSG00000134058	0.592744	CDK7	cyclin dependent kinase 7
ENSG00000134317	0.885191	GRHL1	grainyhead like transcription factor 1
ENSG00000134333	1.35484	LDHA	lactate dehydrogenase A
ENSG00000134716	1.42368	CYP2J2	cytochrome P450 family 2 subfamily J member 2
ENSG00000134882	0.465014	UBAC2	UBA domain containing 2
ENSG00000135697	1.45868
ENSG00000136542	3.21435	GALNT5	polypeptide N-acetylgalactosaminyltransferase 5
ENSG00000136810	1.35662	TXN	thioredoxin
ENSG00000136877	0.699606	FPGS	folylpolyglutamate synthase
ENSG00000136908	0.500348	DPM2	dolichyl-phosphate mannosyltransferase subunit 2, regulatory
ENSG00000137364	0.754843	TPMT	thiopurine S-methyltransferase
ENSG00000137825	2.20828	ITPKA	inositol-trisphosphate 3-kinase A
ENSG00000138363	0.637567	ATIC	5-aminoimidazole-4-carboxamide ribonucleotide formyltransferase/IMP cyclohydrolase
ENSG00000138382	0.520348	METTL5	methyltransferase like 5
ENSG00000138772	1.07858	ANXA3	annexin A3
ENSG00000138777	0.592983	PPA2	inorganic pyrophosphatase 2
ENSG00000139044	1.59101	B4GALNT3	beta-1,4-N-acetyl-galactosaminyltransferase 3
ENSG00000139629	1.12038	GALNT6	polypeptide N-acetylgalactosaminyltransferase 6
ENSG00000140263	1.23146	SORD	sorbitol dehydrogenase
ENSG00000141458	0.904041	NPC1	NPC intracellular cholesterol transporter 1
ENSG00000141526	1.82915	SLC16A3	solute carrier family 16 member 3
ENSG00000141736	1.08553	ERBB2	erb-b2 receptor tyrosine kinase 2
ENSG00000141959	0.675564	PFKL	phosphofructokinase, liver type
ENSG00000142168	0.954632	SOD1	superoxide dismutase 1
ENSG00000142273	1.73946	CBLC	Cbl proto-oncogene C
ENSG00000142623	5.84619	PADI1	peptidyl arginine deiminase 1
ENSG00000142627	2.76599	EPHA2	EPH receptor A2
ENSG00000143198	0.853485	MGST3	microsomal glutathione S-transferase 3
ENSG00000143774	1.15393	GUK1	guanylate kinase 1
ENSG00000143776	0.993682	CDC42BPA	CDC42 binding protein kinase alpha
ENSG00000143797	1.59239	MBOAT2	membrane bound O-acyltransferase domain containing 2
ENSG00000144136	1.28525	SLC20A1	solute carrier family 20 member 1
ENSG00000144579	0.408121	CTDSP1	CTD small phosphatase 1
ENSG00000145494	0.506181	NDUFS6	NADH:ubiquinone oxidoreductase subunit S6
ENSG00000146072	1.36885	TNFRSF21	TNF receptor superfamily member 21
ENSG00000146701	0.452567	MDH2	malate dehydrogenase 2
ENSG00000146904	1.28389	EPHA1	EPH receptor A1
ENSG00000147155	1.17165	EBP	EBP cholestenol delta-isomerase
ENSG00000147383	0.930426	NSDHL	NAD(P) dependent steroid dehydrogenase-like
ENSG00000147684	0.592678	NDUFB9	NADH:ubiquinone oxidoreductase subunit B9
ENSG00000147804	2.67602	SLC39A4	solute carrier family 39 member 4
ENSG00000147813	2.0629	NAPRT	nicotinate phosphoribosyltransferase
ENSG00000148344	2.02466	PTGES	prostaglandin E synthase
ENSG00000148834	0.628629	GSTO1	glutathione S-transferase omega 1
ENSG00000149554	0.942676	CHEK1	checkpoint kinase 1
ENSG00000149782	1.21259	PLCB3	phospholipase C beta 3
ENSG00000149923	0.659397	PPP4C	protein phosphatase 4 catalytic subunit
ENSG00000149925	1.46134	ALDOA	aldolase, fructose-bisphosphate A
ENSG00000150787	0.739312	PTS	6-pyruvoyltetrahydropterin synthase
ENSG00000151012	2.33454	SLC7A11	solute carrier family 7 member 11
ENSG00000151689	1.07656	INPP1	inositol polyphosphate-1-phosphatase
ENSG00000153786	0.977204	ZDHHC7	zinc finger DHHC-type palmitoyltransferase 7
ENSG00000154310	1.22505	TNIK	TRAF2 and NCK interacting kinase
ENSG00000154447	1.12946	SH3RF1	SH3 domain containing ring finger 1
ENSG00000155380	1.20608	SLC16A1	solute carrier family 16 member 1
ENSG00000156463	1.15206	SH3RF2	SH3 domain containing ring finger 2
ENSG00000156510	1.51456	HKDC1	hexokinase domain containing 1
ENSG00000156515	0.491135	HK1	hexokinase 1
ENSG00000156711	0.511423	MAPK13	mitogen-activated protein kinase 13
ENSG00000156795	0.746393	WDYHV1	WDYHV motif containing 1
ENSG00000156966	1.44763	B3GNT7	UDP-GlcNAc:betaGal beta-1,3-N-acetylglucosaminyltransferase 7
ENSG00000157593	0.533027	SLC35B2	solute carrier family 35 member B2
ENSG00000158125	2.77029	XDH	xanthine dehydrogenase
ENSG00000158402	1.52181	CDC25C	cell division cycle 25C
ENSG00000159228	0.651347	CBR1	carbonyl reductase 1
ENSG00000159399	2.1439	HK2	hexokinase 2
ENSG00000159640	0.791376	ACE	angiotensin I converting enzyme
ENSG00000160190	0.720176	SLC37A1	solute carrier family 37 member 1
ENSG00000160439	1.2651	RDH13	retinol dehydrogenase 13
ENSG00000160446	0.82963	ZDHHC12	zinc finger DHHC-type palmitoyltransferase 12
ENSG00000160471	1.84934	COX6B2	cytochrome c oxidase subunit 6B2
ENSG00000160752	0.659324	FDPS	farnesyl diphosphate synthase
ENSG00000160870	1.3904	CYP3A7	cytochrome P450 family 3 subfamily A member 7
ENSG00000161013	1.17955	MGAT4B	alpha-1,3-mannosyl-glycoprotein 4-beta-N-acetylglucosaminyltransferase B
ENSG00000161267	1.31709	BDH1	3-hydroxybutyrate dehydrogenase 1
ENSG00000161653	1.46943	NAGS	N-acetylglutamate synthase
ENSG00000161714	2.1138	PLCD3	phospholipase C delta 3
ENSG00000161798	3.29982	AQP5	aquaporin 5
ENSG00000162302	0.862092	RPS6KA4	ribosomal protein S6 kinase A4
ENSG00000162390	1.24299	ACOT11	acyl-CoA thioesterase 11
ENSG00000162433	2.06717	AK4	adenylate kinase 4
ENSG00000162496	0.866011	DHRS3	dehydrogenase/reductase 3
ENSG00000162571	1.41377	TTLL10	tubulin tyrosine ligase like 10
ENSG00000162813	0.710486	BPNT1	3'(2'), 5'-bisphosphate nucleotidase 1
ENSG00000162836	1.13735	ACP6	acid phosphatase 6, lysophosphatidic
ENSG00000163082	1.06475	SGPP2	sphingosine-1-phosphate phosphatase 2
ENSG00000163283	4.39529	ALPP	alkaline phosphatase, placental
ENSG00000163558	1.71539	PRKCI	protein kinase C iota
ENSG00000163624	1.15977	CDS1	CDP-diacylglycerol synthase 1
ENSG00000163812	1.08617	ZDHHC3	zinc finger DHHC-type palmitoyltransferase 3
ENSG00000163817	1.93549	SLC6A20	solute carrier family 6 member 20
ENSG00000163882	0.849627	POLR2H	RNA polymerase II subunit H
ENSG00000163902	0.698619	RPN1	ribophorin I
ENSG00000164078	2.4028	MST1R	macrophage stimulating 1 receptor
ENSG00000164086	0.851163	DUSP7	dual specificity phosphatase 7
ENSG00000164919	0.712664	COX6C	cytochrome c oxidase subunit 6C
ENSG00000165078	3.52016	CPA6	carboxypeptidase A6
ENSG00000165140	1.44484	FBP1	fructose-bisphosphatase 1
ENSG00000165304	0.991172	MELK	maternal embryonic leucine zipper kinase
ENSG00000165609	0.521824	NUDT5	nudix hydrolase 5
ENSG00000165704	0.741761	HPRT1	hypoxanthine phosphoribosyltransferase 1
ENSG00000165841	1.20308	CYP2C19	cytochrome P450 family 2 subfamily C member 19
ENSG00000166228	0.685427	PCBD1	pterin-4 alpha-carbinolamine dehydratase 1
ENSG00000166394	0.853856	CYB5R2	cytochrome b5 reductase 2
ENSG00000166908	0.574535	PIP4K2C	phosphatidylinositol-5-phosphate 4-kinase type 2 gamma
ENSG00000167004	0.762135	PDIA3	protein disulfide isomerase family A member 3
ENSG00000167103	1.69947	PIP5KL1	phosphatidylinositol-4-phosphate 5-kinase like 1
ENSG00000167130	0.677553	DOLPP1	dolichyldiphosphatase 1
ENSG00000167165	2.49132	UGT1A6	UDP glucuronosyltransferase family 1 member A6
ENSG00000167508	1.23036	MVD	mevalonate diphosphate decarboxylase
ENSG00000167600	2.07636	CYP2S1	cytochrome P450 family 2 subfamily S member 1
ENSG00000167701	1.83242	GPT	glutamic--pyruvic transaminase
ENSG00000167863	0.393666
ENSG00000167900	1.23443	TK1	thymidine kinase 1
ENSG00000168078	1.26922	PBK	PDZ binding kinase
ENSG00000168092	0.506294	PAFAH1B2	platelet activating factor acetylhydrolase 1b catalytic subunit 2
ENSG00000168393	0.786633	DTYMK	deoxythymidylate kinase
ENSG00000168907	1.51355	PLA2G4F	phospholipase A2 group IVF
ENSG00000169020	0.619167
ENSG00000169692	1.04505	AGPAT2	1-acylglycerol-3-phosphate O-acyltransferase 2
ENSG00000170190	1.83269	SLC16A5	solute carrier family 16 member 5
ENSG00000170312	1.26109	CDK1	cyclin dependent kinase 1
ENSG00000170439	0.959373	METTL7B	methyltransferase like 7B
ENSG00000170485	0.766309	NPAS2	neuronal PAS domain protein 2
ENSG00000170786	2.78773	SDR16C5	short chain dehydrogenase/reductase family 16C member 5
ENSG00000171124	1.98388	FUT3	fucosyltransferase 3 (Lewis blood group)
ENSG00000171155	0.710392	C1GALT1C1	C1GALT1 specific chaperone 1
ENSG00000171219	0.874847	CDC42BPG	CDC42 binding protein kinase gamma
ENSG00000172340	0.590508	SUCLG2	succinate-CoA ligase GDP-forming subunit beta
ENSG00000172830	0.948641	SSH3	slingshot protein phosphatase 3
ENSG00000172893	1.38954	DHCR7	7-dehydrocholesterol reductase
ENSG00000173597	2.69354	SULT1B1	sulfotransferase family 1B member 1
ENSG00000173627	2.22586	APOBEC4	apolipoprotein B mRNA editing enzyme catalytic polypeptide like 4
ENSG00000174607	1.59918	UGT8	UDP glycosyltransferase 8
ENSG00000175063	1.76059	UBE2C	ubiquitin conjugating enzyme E2 C
ENSG00000175164	2.16054	ABO	ABO, alpha 1-3-N-acetylgalactosaminyltransferase and alpha 1-3-galactosyltransferase
ENSG00000175592	2.08083	FOSL1	FOS like 1, AP-1 transcription factor subunit
ENSG00000176153	1.79973	GPX2	glutathione peroxidase 2
ENSG00000176340	0.539968	COX8A	cytochrome c oxidase subunit 8A
ENSG00000176387	1.08158	HSD11B2	hydroxysteroid 11-beta dehydrogenase 2
ENSG00000176393	0.622633	RNPEP	arginyl aminopeptidase
ENSG00000176454	2.14245	LPCAT4	lysophosphatidylcholine acyltransferase 4
ENSG00000176485	1.67636
ENSG00000176920	1.95861	FUT2	fucosyltransferase 2
ENSG00000177156	0.676959	TALDO1	transaldolase 1
ENSG00000177465	1.08703	ACOT4	acyl-CoA thioesterase 4
ENSG00000177666	0.952133	PNPLA2	patatin like phospholipase domain containing 2
ENSG00000178952	0.354189	TUFM	Tu translation elongation factor, mitochondrial
ENSG00000179091	0.55234	CYC1	cytochrome c1
ENSG00000179148	2.22504	ALOXE3	arachidonate lipoxygenase 3
ENSG00000179913	2.80183	B3GNT3	UDP-GlcNAc:betaGal beta-1,3-N-acetylglucosaminyltransferase 3
ENSG00000180251	2.76792	SLC9A4	solute carrier family 9 member A4
ENSG00000181019	2.15881	NQO1	NAD(P)H quinone dehydrogenase 1
ENSG00000181085	2.29858	MAPK15	mitogen-activated protein kinase 15
ENSG00000181789	0.523819	COPG1	COPI coat complex subunit gamma 1
ENSG00000181830	0.677402	SLC35C1	solute carrier family 35 member C1
ENSG00000182580	1.04337	EPHB3	EPH receptor B3
ENSG00000183196	1.96629	CHST6	carbohydrate sulfotransferase 6
ENSG00000183317	1.17802	EPHA10	EPH receptor A10
ENSG00000183421	0.850568	RIPK4	receptor interacting serine/threonine kinase 4
ENSG00000183696	0.732958	UPP1	uridine phosphorylase 1
ENSG00000184216	0.612215	IRAK1	interleukin 1 receptor associated kinase 1
ENSG00000185000	1.41398	DGAT1	diacylglycerol O-acyltransferase 1
ENSG00000185015	1.79153	CA13	carbonic anhydrase 13
ENSG00000185420	0.736195	SMYD3	SET and MYND domain containing 3
ENSG00000185803	1.1837
ENSG00000185813	1.13019	PCYT2	phosphate cytidylyltransferase 2, ethanolamine
ENSG00000185825	0.889187	BCAP31	B cell receptor associated protein 31
ENSG00000186010	0.57271	NDUFA13	NADH:ubiquinone oxidoreductase subunit A13
ENSG00000186187	0.899886	ZNRF1	zinc and ring finger 1
ENSG00000186529	1.45133	CYP4F3	cytochrome P450 family 4 subfamily F member 3
ENSG00000188706	1.26022	ZDHHC9	zinc finger DHHC-type palmitoyltransferase 9
ENSG00000196188	2.16166	CTSE	cathepsin E
ENSG00000196262	0.593393	PPIA	peptidylprolyl isomerase A
ENSG00000196411	0.966373	EPHB4	EPH receptor B4
ENSG00000197122	1.0417	SRC	SRC proto-oncogene, non-receptor tyrosine kinase
ENSG00000197142	1.9976	ACSL5	acyl-CoA synthetase long chain family member 5
ENSG00000198088	1.93307	NUP62CL	nucleoporin 62 C-terminal like
ENSG00000198203	2.1586	SULT1C2	sulfotransferase family 1C member 2
ENSG00000198355	0.862242	PIM3	Pim-3 proto-oncogene, serine/threonine kinase
ENSG00000198363	1.30429	ASPH	aspartate beta-hydroxylase
ENSG00000198648	0.797221	STK39	serine/threonine kinase 39
ENSG00000198742	0.838943	SMURF1	SMAD specific E3 ubiquitin protein ligase 1
ENSG00000198753	1.64648	PLXNB3	plexin B3
ENSG00000198805	0.824492	PNP	purine nucleoside phosphorylase
ENSG00000204385	1.49257	SLC44A4	solute carrier family 44 member 4
ENSG00000214160	0.691567	ALG3	ALG3 alpha-1,3- mannosyltransferase
ENSG00000214530	1.06108	STARD10	StAR related lipid transfer domain containing 10
ENSG00000223572	1.51198	CKMT1A	creatine kinase, mitochondrial 1A
ENSG00000237289	1.36814	CKMT1B	creatine kinase, mitochondrial 1B
ENSG00000241468	0.799747
ENSG00000241635	2.16592	UGT1A1	UDP glucuronosyltransferase family 1 member A1
ENSG00000241837	0.581743
ENSG00000242515	2.82481	UGT1A10	UDP glucuronosyltransferase family 1 member A10
ENSG00000244122	1.90844	UGT1A7	UDP glucuronosyltransferase family 1 member A7
ENSG00000256269	0.410923	HMBS	hydroxymethylbilane synthase
ENSG00000265203	2.78343	RBP3	retinol binding protein 3
ENSG00000268104	2.58971	SLC6A14	solute carrier family 6 member 14
ENSG00000004809	-2.38423	SLC22A16	solute carrier family 22 member 16
ENSG00000005249	-1.82027	PRKAR2B	protein kinase cAMP-dependent type II regulatory subunit beta
ENSG00000005381	-2.06043	MPO	myeloperoxidase
ENSG00000008438	-3.25037	PGLYRP1	peptidoglycan recognition protein 1
ENSG00000009413	-1.09003	REV3L	REV3 like, DNA directed polymerase zeta catalytic subunit
ENSG00000010379	-1.83946	SLC6A13	solute carrier family 6 member 13
ENSG00000013392	-0.744924	RWDD2A	RWD domain containing 2A
ENSG00000018625	-1.43277	ATP1A2	ATPase Na+/K+ transporting subunit alpha 2
ENSG00000030304	-2.89665	MUSK	muscle associated receptor tyrosine kinase
ENSG00000036473	-1.53481	OTC	ornithine carbamoyltransferase
ENSG00000064393	-0.952019	HIPK2	homeodomain interacting protein kinase 2
ENSG00000065675	-1.87874	PRKCQ	protein kinase C theta
ENSG00000066813	-1.99791	ACSM2B	acyl-CoA synthetase medium chain family member 2B
ENSG00000070915	-3.42448	SLC12A3	solute carrier family 12 member 3
ENSG00000071073	-1.22435	MGAT4A	alpha-1,3-mannosyl-glycoprotein 4-beta-N-acetylglucosaminyltransferase A
ENSG00000072657	-1.84399	TRHDE	thyrotropin releasing hormone degrading enzyme
ENSG00000075239	-0.893553	ACAT1	acetyl-CoA acetyltransferase 1
ENSG00000076351	-0.844751	SLC46A1	solute carrier family 46 member 1
ENSG00000076555	-0.938891	ACACB	acetyl-CoA carboxylase beta
ENSG00000077264	-1.6607	PAK3	p21 (RAC1) activated kinase 3
ENSG00000078070	-0.595254	MCCC1	methylcrotonoyl-CoA carboxylase 1
ENSG00000078967	-0.364057	UBE2D4	ubiquitin conjugating enzyme E2 D4 (putative)
ENSG00000079277	-0.823808	MKNK1	MAPK interacting serine/threonine kinase 1
ENSG00000081913	-0.674841	PHLPP1	PH domain and leucine rich repeat protein phosphatase 1
ENSG00000083290	-0.917967	ULK2	unc-51 like autophagy activating kinase 2
ENSG00000085563	-1.6643	ABCB1	ATP binding cassette subfamily B member 1
ENSG00000086848	-0.448259	ALG9	ALG9 alpha-1,2-mannosyltransferase
ENSG00000087095	-0.56121	NLK	nemo like kinase
ENSG00000090661	-1.82051	CERS4	ceramide synthase 4
ENSG00000092009	-2.48573	CMA1	chymase 1
ENSG00000100077	-1.41965
ENSG00000100422	-0.686125	CERK	ceramide kinase
ENSG00000100678	-1.64928	SLC8A3	solute carrier family 8 member A3
ENSG00000103485	-1.13213	QPRT	quinolinate phosphoribosyltransferase
ENSG00000104205	-0.559367	SGK3	serum/glucocorticoid regulated kinase family member 3
ENSG00000105205	-3.90602	CLC	Charcot-Leyden crystal galectin
ENSG00000105426	-0.898602	PTPRS	protein tyrosine phosphatase receptor type S
ENSG00000105675	-6.64416	ATP4A	ATPase H+/K+ transporting subunit alpha
ENSG00000107317	-1.90536	PTGDS	prostaglandin D2 synthase
ENSG00000107611	-1.41315	CUBN	cubilin
ENSG00000107954	-1.27984
ENSG00000108381	-1.69999	ASPA	aspartoacylase
ENSG00000110436	-4.2681	SLC1A2	solute carrier family 1 member 2
ENSG00000111339	-2.14027	ART4	ADP-ribosyltransferase 4 (Dombrock blood group)
ENSG00000111716	-0.773693	LDHB	lactate dehydrogenase B
ENSG00000112293	-1.45113	GPLD1	glycosylphosphatidylinositol specific phospholipase D1
ENSG00000112425	-1.12574	EPM2A	EPM2A glucan phosphatase, laforin
ENSG00000115020	-1.12578	PIKFYVE	phosphoinositide kinase, FYVE-type zinc finger containing
ENSG00000115705	-4.40195	TPO	thyroid peroxidase
ENSG00000115896	-1.15023	PLCL1	phospholipase C like 1 (inactive)
ENSG00000116748	-2.47043	AMPD1	adenosine monophosphate deaminase 1
ENSG00000116981	-4.30401	NT5C1A	5'-nucleotidase, cytosolic IA
ENSG00000118520	-1.96563	ARG1	arginase 1
ENSG00000118596	-1.17567	SLC16A7	solute carrier family 16 member 7
ENSG00000119927	-1.07715	GPAM	glycerol-3-phosphate acyltransferase, mitochondrial
ENSG00000120156	-1.46248	TEK	TEK receptor tyrosine kinase
ENSG00000120915	-1.28185	EPHX2	epoxide hydrolase 2
ENSG00000122025	-2.82942	FLT3	fms related receptor tyrosine kinase 3
ENSG00000123453	-2.23754	SARDH	sarcosine dehydrogenase
ENSG00000123454	-2.09794	DBH	dopamine beta-hydroxylase
ENSG00000124713	-2.8903	GNMT	glycine N-methyltransferase
ENSG00000127329	-1.26507	PTPRB	protein tyrosine phosphatase receptor type B
ENSG00000128294	-2.05488	TPST2	tyrosylprotein sulfotransferase 2
ENSG00000129244	-1.20177	ATP1B2	ATPase Na+/K+ transporting subunit beta 2
ENSG00000130005	-2.17426	GAMT	guanidinoacetate N-methyltransferase
ENSG00000130876	-3.70618	SLC7A10	solute carrier family 7 member 10
ENSG00000130988	-1.34271	RGN	regucalcin
ENSG00000132681	-3.43657	ATP1A4	ATPase Na+/K+ transporting subunit alpha 4
ENSG00000133065	-0.668396	SLC41A1	solute carrier family 41 member 1
ENSG00000133116	-1.20096	KL	klotho
ENSG00000134744	-1.08825
ENSG00000135218	-3.12313	CD36	CD36 molecule
ENSG00000135409	-3.45858	AMHR2	anti-Mullerian hormone receptor type 2
ENSG00000135423	-1.35925	GLS2	glutaminase 2
ENSG00000136014	-2.01424	USP44	ubiquitin specific peptidase 44
ENSG00000136169	-0.842791	SETDB2	SET domain bifurcated histone lysine methyltransferase 2
ENSG00000138356	-2.36813	AOX1	aldehyde oxidase 1
ENSG00000139914	-2.44114	FITM1	fat storage inducing transmembrane protein 1
ENSG00000140795	-0.883554	MYLK3	myosin light chain kinase 3
ENSG00000141338	-2.47339	ABCA8	ATP binding cassette subfamily A member 8
ENSG00000144843	-1.29421	ADPRH	ADP-ribosylarginine hydrolase
ENSG00000145949	-1.05701	MYLK4	myosin light chain kinase family member 4
ENSG00000147576	-1.65362	ADHFE1	alcohol dehydrogenase iron containing 1
ENSG00000147647	-1.51018	DPYS	dihydropyrimidinase
ENSG00000148053	-2.08042	NTRK2	neurotrophic receptor tyrosine kinase 2
ENSG00000149435	-2.24107	GGTLC1	gamma-glutamyltransferase light chain 1
ENSG00000152234	-0.568964
ENSG00000153208	-1.90647	MERTK	MER proto-oncogene, tyrosine kinase
ENSG00000154330	-1.89322	PGM5	phosphoglucomutase 5
ENSG00000154678	-1.26704	PDE1C	phosphodiesterase 1C
ENSG00000154822	-1.09416	PLCL2	phospholipase C like 2
ENSG00000155897	-1.67252	ADCY8	adenylate cyclase 8
ENSG00000156885	-3.75635	COX6A2	cytochrome c oxidase subunit 6A2
ENSG00000157087	-1.71074	ATP2B2	ATPase plasma membrane Ca2+ transporting 2
ENSG00000158104	-1.92195	HPD	4-hydroxyphenylpyruvate dioxygenase
ENSG00000158578	-3.74728	ALAS2	5'-aminolevulinate synthase 2
ENSG00000161031	-2.55904	PGLYRP2	peptidoglycan recognition protein 2
ENSG00000162882	-1.04191	HAAO	3-hydroxyanthranilate 3,4-dioxygenase
ENSG00000163545	-1.31254	NUAK2	NUAK family kinase 2
ENSG00000163631	-3.57145	ALB	albumin
ENSG00000163644	-1.6622	PPM1K	protein phosphatase, Mg2+/Mn2+ dependent 1K
ENSG00000164398	-2.22327	ACSL6	acyl-CoA synthetase long chain family member 6
ENSG00000164742	-1.27588	ADCY1	adenylate cyclase 1
ENSG00000165449	-2.52963	SLC16A9	solute carrier family 16 member 9
ENSG00000166428	-2.45438	PLD4	phospholipase D family member 4
ENSG00000166562	-1.08314	SEC11C	SEC11 homolog C, signal peptidase complex subunit
ENSG00000167769	-3.10645	ACER1	alkaline ceramidase 1
ENSG00000167972	-0.992209	ABCA3	ATP binding cassette subfamily A member 3
ENSG00000169359	-0.418604	SLC33A1	solute carrier family 33 member 1
ENSG00000169418	-1.11608	NPR1	natriuretic peptide receptor 1
ENSG00000171094	-1.45942	ALK	ALK receptor tyrosine kinase
ENSG00000171861	-0.529572
ENSG00000171885	-1.33475	AQP4	aquaporin 4
ENSG00000172071	-0.57304	EIF2AK3	eukaryotic translation initiation factor 2 alpha kinase 3
ENSG00000172318	-1.59119	B3GALT1	beta-1,3-galactosyltransferase 1
ENSG00000173175	-1.45114	ADCY5	adenylate cyclase 5
ENSG00000173208	-2.87062	ABCD2	ATP binding cassette subfamily D member 2
ENSG00000173262	-1.31058	SLC2A14	solute carrier family 2 member 14
ENSG00000174672	-3.23778	BRSK2	BR serine/threonine kinase 2
ENSG00000174951	-1.44128	FUT1	fucosyltransferase 1 (H blood group)
ENSG00000175229	-3.44078	GAL3ST3	galactose-3-O-sulfotransferase 3
ENSG00000175445	-1.12091	LPL	lipoprotein lipase
ENSG00000178607	-0.763016	ERN1	endoplasmic reticulum to nucleus signaling 1
ENSG00000183049	-1.9409	CAMK1D	calcium/calmodulin dependent protein kinase ID
ENSG00000184005	-1.34309	ST6GALNAC3	ST6 N-acetylgalactosaminide alpha-2,6-sialyltransferase 3
ENSG00000184489	-0.62005	PTP4A3	protein tyrosine phosphatase 4A3
ENSG00000185274	-1.4639
ENSG00000185432	-1.25992	METTL7A	methyltransferase like 7A
ENSG00000185818	-2.30627	NAT8L	N-acetyltransferase 8 like
ENSG00000186009	-4.89187	ATP4B	ATPase H+/K+ transporting subunit beta
ENSG00000186642	-2.80976	PDE2A	phosphodiesterase 2A
ENSG00000187021	-4.50314	PNLIPRP1	pancreatic lipase related protein 1
ENSG00000188906	-2.18313	LRRK2	leucine rich repeat kinase 2
ENSG00000196177	-0.76535	ACADSB	acyl-CoA dehydrogenase short/branched chain
ENSG00000196616	-2.53586	ADH1B	alcohol dehydrogenase 1B (class I), beta polypeptide
ENSG00000197417	-0.34314	SHPK	sedoheptulokinase
ENSG00000211445	-1.37668	GPX3	glutathione peroxidase 3
ENSG00000236334	-2.21078	PPIAL4G	peptidylprolyl isomerase A like 4G
ENSG00000247746	-1.17792	USP51	ubiquitin specific peptidase 51
ENSG00000250565	-1.03233	ATP6V1E2	ATPase H+ transporting V1 subunit E2
ENSG00000259916	-3.17455	AL845331	putative aquaporin-7-like protein 3
ENSG00000274588	-3.76501	DGKK	diacylglycerol kinase kappa
